# Mice with humanized livers reveal the involvement of hepatocyte circadian clocks in rhythmic behavior and physiology

**DOI:** 10.1101/2022.09.08.506890

**Authors:** Anne-Sophie Delbès, Mar Quiñones, Cédric Gobet, Julien Castel, Raphaël G. P Denis, Jérémy Berthelet, Benjamin D. Weger, Etienne Challet, Aline Charpagne, Sylviane Metairon, Julie Piccand, Marine Kraus, Bettina H. Rohde, John Bial, Elizabeth M. Wilson, Lise-Lotte Vedin, Mirko E. Minniti, Matteo Pedrelli, Paolo Parini, Frédéric Gachon, Serge Luquet

## Abstract

The circadian clock is an evolutionarily acquired gene network that synchronizes physiological processes to adapt homeostasis to the succession of day and night. While most mammalian cells have a circadian clock, their synchronization at the body-level depends on a central pacemaker located in the suprachiasmatic nuclei of the hypothalamus that integrates light signals. However, peripheral organs are also synchronized by feeding cues that can uncoupled them from the central pacemaker. Nevertheless, the potential feedback of peripheral signals on the central clock remains poorly characterized. To discover whether peripheral organ circadian clocks may affect the central pacemaker, we used a chimeric model in which mouse hepatocytes were replaced by human hepatocytes. These human hepatocytes showed a specific rhythmic physiology caused by their blunted response to mouse systemic signals. Strikingly, mouse liver humanization reprogrammed the liver diurnal gene expression and modified the phase of the circadian clock. The phase advance was also reflected in the muscle as well as the entire rhythmic physiology of the animals, indicating an impact on the circadian function of the central clock. Like mice with a deficient central clock, the humanized animals shifted their rhythmic physiology more rapidly to the light phase under day feeding. Our results indicate that peripheral clocks may affect the central pacemaker and offer new perspectives to understand the impact of peripheral clocks on the global circadian physiology.
