## Supplementary material for "Mice with humanized livers reveal the involvement of hepatocyte circadian clocks in rhythmic behavior and physiology": Table S3

### Sheet: Muscle_M2_GOBP
Term	Overlap	P.value	Adjusted.P.value	Old.P.value	Old.Adjusted.P.value	Odds.Ratio	Combined.Score	Genes
regulation of cellular amino acid metabolic process (GO:0006521)	14/54	7.77077e-09	5.39823e-06	0	0	9.13519	170.58	NQO1;PSMD11;PPM1K;PSMA7;PSMD8;PSMA5;PSMC6;PSMD4;PSMB3;PSMD2;PSMC1;PSMD3;PSMC2;PSME1
pre-replicative complex assembly (GO:0036388)	15/64	1.02207e-08	5.39823e-06	0	0	7.99708	147.137	PSMD11;PSMA7;PSMD8;PSMA5;PSMC6;PSMD4;UBB;PSMB3;PSMD2;PSMC1;PSMD3;ORC2;PSMC2;PSME1;RPS27A
regulation of transcription from RNA polymerase II promoter in response to hypoxia (GO:0061418)	16/75	1.4122e-08	5.5941e-06	0	0	7.09038	128.162	PSMD11;EPAS1;ARNT;PSMA7;PSMD8;PSMA5;PSMC6;PSMD4;UBB;PSMB3;PSMD2;PSMC1;PSMD3;PSMC2;PSME1;RPS27A
regulation of cellular amine metabolic process (GO:0033238)	13/51	3.33473e-08	1.05677e-05	0	0	8.91795	153.534	NQO1;PSMD11;PSMA7;PSMD8;PSMA5;PSMC6;PSMD4;PSMB3;PSMD2;PSMC1;PSMD3;PSMC2;PSME1
maturation of SSU-rRNA from tricistronic rRNA transcript (SSU-rRNA, 5.8S rRNA, LSU-rRNA) (GO:0000462)	10/30	7.87455e-08	2.07954e-05	0	0	12.9932	212.531	NOP14;RPS19;HEATR1;DHX37;TSR1;UTP20;KRI1;PWP2;WDR46;RPS21
NIK/NF-kappaB signaling (GO:0038061)	14/74	5.44989e-07	0.000107942	0	0	6.08379	87.7434	PSMD11;MALT1;PSMA7;PSMD8;PSMA5;PSMC6;PSMD4;PSMB3;PSMD2;PSMC1;PSMD3;PSMC2;PSME1;AKT1
regulation of cellular ketone metabolic process (GO:0010565)	13/64	5.86649e-07	0.000109358	0	0	6.64025	95.2799	NQO1;PSMD11;PSMA7;PSMD8;PSMA5;PSMC6;PSMD4;PSMB3;PSMD2;PSMC1;PSMD3;PSMC2;PSME1
negative regulation of cell cycle G2/M phase transition (GO:1902750)	12/57	1.0616e-06	0.000186901	0	0	6.93948	95.4576	PSMD8;PSMA5;PSMD11;PSMC6;PSMD4;PSMB3;PSMD2;PSMC1;PSMD3;PSMC2;PSME1;PSMA7
cardiac muscle contraction (GO:0060048)	9/34	3.15433e-06	0.000476004	0	0	9.34008	118.308	GAA;TNNC1;TNNT2;TNNI3;SCN5A;SCN3B;ATP1B1;MYH6;MYH7
heart contraction (GO:0060047)	9/41	1.66524e-05	0.00168171	0	0	7.29428	80.2587	GAA;TNNC1;TNNT2;TNNI3;SCN5A;SCN3B;ATP1B1;MYH6;MYH7
regulation of hormone biosynthetic process (GO:0046885)	4/6	2.77039e-05	0.00237281	0	0	51.6032	541.521	EGR1;DGKQ;STC2;ARNT
regulation of ketone biosynthetic process (GO:0010566)	4/7	6.27185e-05	0.00432076	0	0	34.4004	332.887	EGR1;PPTC7;DGKQ;CLCN2
endonucleolytic cleavage of tricistronic rRNA transcript (SSU-rRNA, 5.8S rRNA, LSU-rRNA) (GO:0000479)	5/13	7.32636e-05	0.00485433	0	0	16.1426	153.701	NOP14;TSR1;UTP20;KRI1;RPS21
maturation of 5.8S rRNA from tricistronic rRNA transcript (SSU-rRNA, 5.8S rRNA, LSU-rRNA) (GO:0000466)	6/22	0.000121478	0.00727722	0	0	9.69456	87.4039	NOP14;EXOSC10;UTP20;KRI1;RPS21;FTSJ3
endonucleolytic cleavage in ITS1 to separate SSU-rRNA from 5.8S rRNA and LSU-rRNA from tricistronic rRNA transcript (SSU-rRNA, 5.8S rRNA, LSU-rRNA) (GO:0000447)	4/8	0.000121708	0.00727722	0	0	25.7989	232.549	NOP14;UTP20;KRI1;RPS21
maturation of SSU-rRNA (GO:0030490)	7/35	0.000272263	0.0148759	0	0	6.4677	53.0917	NOP14;RPS19;HEATR1;DHX37;TSR1;PWP2;WDR46
SA node cell to atrial cardiac muscle cell signaling (GO:0086018)	3/5	0.000496305	0.023348	0	0	38.6506	294.066	ANK2;SCN5A;SCN3B
atrial cardiac muscle cell action potential (GO:0086014)	4/13	0.00106965	0.0465318	0	0	11.4632	78.4132	ANK2;SCN5A;SCN3B;KCNJ3
SA node cell action potential (GO:0086015)	3/7	0.00164156	0.0642234	0	0	19.3233	123.903	ANK2;SCN5A;SCN3B
atrial cardiac muscle cell to AV node cell signaling (GO:0086026)	3/8	0.00255347	0.0889225	0	0	15.4578	92.2879	ANK2;SCN5A;SCN3B
negative regulation of fatty acid oxidation (GO:0046322)	3/8	0.00255347	0.0889225	0	0	15.4578	92.2879	SIRT4;AKT1;APPL2

### Sheet: Muscle_M3_GOBP
Term	Overlap	P.value	Adjusted.P.value	Old.P.value	Old.Adjusted.P.value	Odds.Ratio	Combined.Score	Genes
brown fat cell differentiation (GO:0050873)	5/8	5.15276e-06	0.00354507	0	0	40.1926	489.385	ADIPOQ;PRDM16;FFAR4;UCP1;METRNL
secondary alcohol biosynthetic process (GO:1902653)	9/34	5.39263e-06	0.00354507	0	0	8.71545	105.723	ACLY;PLPP6;SQLE;INSIG1;MSMO1;MVD;HMGCR;LSS;ACAT2
cholesterol biosynthetic process (GO:0006695)	9/35	7.0028e-06	0.00354507	0	0	8.37981	99.4616	ACLY;PLPP6;SQLE;INSIG1;MSMO1;MVD;HMGCR;LSS;ACAT2
sterol biosynthetic process (GO:0016126)	9/38	1.45146e-05	0.00526556	0	0	7.51176	83.6837	ACLY;PLPP6;SQLE;INSIG1;MSMO1;MVD;HMGCR;LSS;ACAT2
taurine metabolic process (GO:0019530)	4/6	3.59107e-05	0.0117248	0	0	48.1731	493.027	STAT5A;STAT5B;CDO1;CSAD
regulation of lipid biosynthetic process (GO:0046890)	8/35	5.74686e-05	0.0156362	0	0	7.16342	69.9456	CREB1;AVIL;ADIPOQ;PDK4;ZBTB20;THRSP;SORBS1;PCK1
fatty-acyl-CoA biosynthetic process (GO:0046949)	7/30	0.000146178	0.0340908	0	0	7.35034	64.9086	SLC25A1;ACLY;FASN;ELOVL3;HSD17B12;ACSL3;ACACA
quaternary ammonium group transport (GO:0015697)	4/9	0.000273818	0.0517495	0	0	19.2662	158.042	SLC22A4;SLC22A3;SLC25A48;SLC25A29
acyl-CoA biosynthetic process (GO:0071616)	5/17	0.000421167	0.0601183	0	0	10.0434	78.0625	SLC25A1;ACLY;FASN;DIP2A;ACACA
alanine transport (GO:0032328)	4/10	0.000441911	0.0601183	0	0	16.0544	124.01	SLC36A2;SLC6A17;SLC1A4;SLC36A4
regulation of peptidyl-lysine acetylation (GO:2000756)	4/10	0.000441911	0.0601183	0	0	16.0544	124.01	FLCN;MYOCD;DIP2A;DIP2B
negative regulation of Rho protein signal transduction (GO:0035024)	5/18	0.000564036	0.0708299	0	0	9.27039	69.3462	FLCN;ITGA3;CCDC125;HEG1;ARHGAP35
DNA replication, synthesis of RNA primer (GO:0006269)	3/5	0.000602374	0.0728426	0	0	36.0846	267.554	POLA1;HELB;PRIM1
negative regulation of protein localization to nucleus (GO:1900181)	5/19	0.000740407	0.0779816	0	0	8.60777	62.0475	FLCN;MFHAS1;LATS2;RAB23;CABP1
smooth muscle cell differentiation (GO:0051145)	4/12	0.000976851	0.0966491	0	0	12.0395	83.4481	MYOCD;HEY1;TMEM204;GATA6

### Sheet: Muscle_M4_GOBP
Term	Overlap	P.value	Adjusted.P.value	Old.P.value	Old.Adjusted.P.value	Odds.Ratio	Combined.Score	Genes
collagen fibril organization (GO:0030199)	22/89	5.49699e-11	9.66096e-08	0	0	7.0094	165.592	COL18A1;COLGALT2;COL15A1;COL26A1;COL13A1;COL14A1;LOXL4;SCX;DPT;LOXL1;TGFBR1;ADAMTS3;COL4A2;P4HA1;COL4A1;COL5A3;PXDN;COL5A2;SERPINH1;COL6A3;ITGA6;TLL1
chondroitin sulfate biosynthetic process (GO:0030206)	7/21	2.67327e-05	0.00939654	0	0	10.5259	110.834	UGDH;VCAN;CHPF;CHPF2;CHST12;NCAN;BGN
embryonic eye morphogenesis (GO:0048048)	5/11	7.19507e-05	0.0180648	0	0	17.5119	167.056	FBN2;MFAP5;EFEMP1;FBN1;TBX2
urogenital system development (GO:0001655)	5/12	0.000118708	0.0260786	0	0	15.0094	135.668	OSR2;ANXA1;SOX9;EPHB2;EPHB3
regulation of vascular endothelial growth factor signaling pathway (GO:1900746)	6/19	0.000144712	0.0297078	0	0	9.70605	85.8089	CCBE1;SEMA6A;ADAMTS3;TSPAN12;DLL1;XDH
chondroitin sulfate proteoglycan biosynthetic process (GO:0050650)	7/27	0.000160583	0.0297078	0	0	7.36584	64.3531	UGDH;VCAN;CHPF;CHST12;CHPF2;NCAN;BGN
positive regulation of erythrocyte differentiation (GO:0045648)	7/27	0.000160583	0.0297078	0	0	7.36584	64.3531	MAPK11;INHBA;FOXO3;ETS1;ACVR2A;HSPA1B;HSPA1A
eye morphogenesis (GO:0048592)	6/20	0.000198781	0.0331233	0	0	9.01229	76.8145	FBN2;MFAP5;EFEMP1;COL5A2;NKD1;FBN1
regulation of extrinsic apoptotic signaling pathway in absence of ligand (GO:2001239)	7/28	0.000205733	0.0331233	0	0	7.01472	59.5474	RET;GDNF;UNC5B;INHBA;HSPA1B;MCL1;HSPA1A
regulation of skeletal muscle fiber development (GO:0048742)	4/8	0.000260565	0.0386184	0	0	20.9934	173.251	MYOG;MYOD1;MYF6;HDAC9
regulation of vasculogenesis (GO:2001212)	5/14	0.00027797	0.0390826	0	0	11.6728	95.5767	KDR;EMP2;CD34;RIN2;XDH
chondroitin sulfate metabolic process (GO:0030204)	7/30	0.00032662	0.042665	0	0	6.40407	51.4036	UGDH;VCAN;CHPF;CHST12;CHPF2;NCAN;BGN
negative regulation of chondrocyte differentiation (GO:0032331)	5/15	0.000401336	0.0470232	0	0	10.505	82.1562	EFEMP1;RFLNB;SOX9;ADAMTS12;TGFBR1
regulation of macrophage differentiation (GO:0045649)	5/15	0.000401336	0.0470232	0	0	10.505	82.1562	CASP8;IL34;LIF;INHBA;FADD
muscle cell fate commitment (GO:0042693)	4/9	0.000452068	0.0490339	0	0	16.7938	129.341	MYOG;MYOD1;MYF6;TBX2
ERK1 and ERK2 cascade (GO:0070371)	6/23	0.000460347	0.0490339	0	0	7.42071	57.0173	PTGER4;KDR;CTSH;IGF1;LGALS9;SOX9
negative regulation of transcription from RNA polymerase II promoter in response to stress (GO:0097201)	4/10	0.000726262	0.0659253	0	0	13.9941	101.144	DNAJB1;JUN;CITED2;HSPA1A
positive regulation of skeletal muscle tissue development (GO:0048643)	4/10	0.000726262	0.0659253	0	0	13.9941	101.144	MYOG;MYOD1;MYF6;DLL1
regulation of cellular response to vascular endothelial growth factor stimulus (GO:1902547)	3/5	0.000884752	0.0676066	0	0	31.4588	221.162	ADAMTS12;TSPAN12;DLL1
regulation of glial cell migration (GO:1903975)	3/5	0.000884752	0.0676066	0	0	31.4588	221.162	CX3CR1;P2RY12;GPR183
positive regulation of cell migration involved in sprouting angiogenesis (GO:0090050)	5/18	0.00102143	0.0747984	0	0	8.07946	55.6397	ANXA1;SRPX2;RHOJ;KDR;HDAC9
negative regulation of T-helper cell differentiation (GO:0045623)	4/11	0.00110016	0.0758245	0	0	11.9943	81.7091	ANXA1;RC3H1;JAK3;SMAD7
positive regulation of macrophage differentiation (GO:0045651)	4/11	0.00110016	0.0758245	0	0	11.9943	81.7091	CASP8;IL34;LIF;FADD
skeletal muscle cell differentiation (GO:0035914)	4/11	0.00110016	0.0758245	0	0	11.9943	81.7091	MYOG;MYLK2;MYOD1;MYF6
dermatan sulfate biosynthetic process (GO:0030208)	4/12	0.00159088	0.0901928	0	0	10.4945	67.621	VCAN;CHST12;NCAN;BGN
positive regulation of animal organ morphogenesis (GO:0110110)	3/6	0.0017094	0.091074	0	0	20.9714	133.622	GDNF;GATA3;CD34
positive regulation of skeletal muscle fiber development (GO:0048743)	3/6	0.0017094	0.091074	0	0	20.9714	133.622	MYOG;MYOD1;MYF6

### Sheet: Muscle_M5_GOBP
Term	Overlap	P.value	Adjusted.P.value	Old.P.value	Old.Adjusted.P.value	Odds.Ratio	Combined.Score	Genes
positive regulation of fat cell differentiation (GO:0045600)	8/51	5.21338e-06	0.00142977	0	0	9.71113	118.129	NOCT;ZBTB16;ID2;PIM1;HNRNPU;RREB1;PPARD;ZFP36L1
regulation of G1/S transition of mitotic cell cycle (GO:2000045)	9/71	8.23853e-06	0.00200837	0	0	7.58992	88.8528	KMT2E;CDKN1A;WEE1;LSM11;RGCC;ADAMTS1;ID2;FAM107A;PKD1
photoperiodism (GO:0009648)	6/28	1.2505e-05	0.00274361	0	0	14.1753	160.03	PER2;PER3;ID2;USP2;CRY1;CLOCK
fructose 2,6-bisphosphate metabolic process (GO:0006003)	3/5	6.77143e-05	0.0135059	0	0	77.4276	743.322	PFKFB2;PFKFB1;PFKFB3
negative regulation of glucocorticoid receptor signaling pathway (GO:2000323)	3/6	0.000133503	0.0229601	0	0	51.6158	460.484	CRY1;CLOCK;ARNTL
entrainment of circadian clock by photoperiod (GO:0043153)	5/27	0.000143106	0.0229601	0	0	11.7815	104.289	PER2;PER3;ID2;USP2;CRY1
regulation of glucocorticoid receptor signaling pathway (GO:2000322)	3/7	0.00023031	0.0315813	0	0	38.7099	324.237	CRY1;CLOCK;ARNTL
negative regulation of membrane protein ectodomain proteolysis (GO:0051045)	3/7	0.00023031	0.0315813	0	0	38.7099	324.237	TIMP3;TIMP4;PTPN3
cellular response to glucocorticoid stimulus (GO:0071385)	4/18	0.000327461	0.0399139	0	0	14.778	118.581	FAM107A;HNRNPU;AQP1;ZFP36L1
positive regulation of ATP metabolic process (GO:1903580)	5/33	0.000382873	0.0420012	0	0	9.25406	72.8092	PFKFB2;PFKFB1;MLXIPL;PFKFB3;PPARA
positive regulation of glycolytic process (GO:0045821)	4/21	0.000612044	0.055951	0	0	12.1682	90.0293	PFKFB2;PFKFB1;MLXIPL;PFKFB3
positive regulation of purine nucleotide metabolic process (GO:1900544)	4/21	0.000612044	0.055951	0	0	12.1682	90.0293	PFKFB2;PFKFB1;MLXIPL;PFKFB3
peptidyl-threonine dephosphorylation (GO:0035970)	4/22	0.000736831	0.0614736	0	0	11.4916	82.891	PDP1;DUSP5;DUSP16;DUSP7
negative regulation of circadian rhythm (GO:0042754)	3/10	0.000756512	0.0614736	0	0	22.1165	158.947	PER2;SFPQ;CRY1
positive regulation of carbohydrate metabolic process (GO:0045913)	4/24	0.0010385	0.075949	0	0	10.3414	71.0454	PFKFB2;PFKFB1;MLXIPL;PFKFB3
mitochondrial genome maintenance (GO:0000002)	3/12	0.00134796	0.0869834	0	0	17.2	113.678	AKT3;SLC25A33;SLC25A36
positive regulation of G1/S transition of mitotic cell cycle (GO:1900087)	4/26	0.00141768	0.0888682	0	0	9.40034	61.6543	KMT2E;LSM11;RGCC;ADAMTS1
glucan biosynthetic process (GO:0009250)	3/13	0.00172759	0.0947584	0	0	15.4792	98.4637	PER2;PPP1R3C;NR1D1
glycogen biosynthetic process (GO:0005978)	3/13	0.00172759	0.0947584	0	0	15.4792	98.4637	PER2;PPP1R3C;NR1D1
