## Supplementary material for "Mice with humanized livers reveal the involvement of hepatocyte circadian clocks in rhythmic behavior and physiology": Table S4

### Sheet: SCN_M2_GOBP
Term	Overlap	P.value	Adjusted.P.value	Old.P.value	Old.Adjusted.P.value	Odds.Ratio	Combined.Score	Genes
extracellular structure organization (GO:0043062)	8/216	1.63216e-06	0.00049587	0	0	11.1516	148.602	COL15A1;LAMA2;CDH1;MMP2;COL11A1;COL6A3;DMP1;ITGB7
external encapsulating structure organization (GO:0045229)	8/217	1.68951e-06	0.00049587	0	0	11.0977	147.5	COL15A1;LAMA2;CDH1;MMP2;COL11A1;COL6A3;DMP1;ITGB7
extracellular matrix organization (GO:0030198)	8/300	1.81814e-05	0.00355749	0	0	7.90975	86.3358	COL15A1;LAMA2;CDH1;MMP2;COL11A1;COL6A3;DMP1;ITGB7
telencephalon cell migration (GO:0022029)	2/6	0.000211653	0.028918	0	0	134.595	1138.75	FOXB1;EFHC1
positive regulation of synaptic transmission, GABAergic (GO:0032230)	2/7	0.000295584	0.028918	0	0	107.67	874.988	ZDHHC12;ADRA1A
endothelial cell morphogenesis (GO:0001886)	2/7	0.000295584	0.028918	0	0	107.67	874.988	COL15A1;MET
entry of bacterium into host cell (GO:0035635)	2/8	0.000393142	0.0329678	0	0	89.7207	703.531	CDH1;MET
negative regulation of leukocyte apoptotic process (GO:2000107)	2/12	0.000917606	0.0654319	0	0	53.8216	376.415	IRF7;MERTK
entry into host (GO:0044409)	2/13	0.00108178	0.0654319	0	0	48.9263	334.125	CDH1;MET
pancreas development (GO:0031016)	2/14	0.00125897	0.0654319	0	0	44.8468	299.463	ZIC3;MET
muscle organ development (GO:0007517)	3/58	0.00140017	0.0654319	0	0	14.8461	97.5559	LAMA2;COL6A3;SOX6
regulation of synaptic transmission, GABAergic (GO:0032228)	2/15	0.00144909	0.0654319	0	0	41.395	270.592	ZDHHC12;ADRA1A
detection of mechanical stimulus involved in sensory perception (GO:0050974)	2/15	0.00144909	0.0654319	0	0	41.395	270.592	COL11A1;KCNA1
epithelial cell morphogenesis (GO:0003382)	2/17	0.0018677	0.0730894	0	0	35.8721	225.386	COL15A1;MET
regulation of cellular response to growth factor stimulus (GO:0090287)	2/17	0.0018677	0.0730894	0	0	35.8721	225.386	SFRP4;OTX2
adrenergic receptor signaling pathway (GO:0071875)	2/20	0.00259011	0.0950248	0	0	29.8889	178.02	LMBRD2;ADRA1A

### Sheet: SCN_M3_GOBP
Term	Overlap	P.value	Adjusted.P.value	Old.P.value	Old.Adjusted.P.value	Odds.Ratio	Combined.Score	Genes
regulation of cation channel activity (GO:2001257)	8/89	9.43934e-06	0.0161696	0	0	8.64132	99.9854	KCNG1;FKBP1A;JSRP1;ACTN2;LRRC7;HPCA;KCNAB1;CNIH3
positive regulation of protein localization to membrane (GO:1905477)	8/101	2.39641e-05	0.0205253	0	0	7.52172	80.0232	NECAB2;PRKCH;ITGAM;CASP8;ITGB2;ATP2B4;SFN;AKAP5
macrophage activation (GO:0042116)	5/36	5.77183e-05	0.0329571	0	0	13.9615	136.264	ITGAM;ITGB2;PLCG2;AIF1;FOXP1
regulation of chemokine production (GO:0032642)	5/42	0.000123046	0.0526944	0	0	11.6939	105.28	SIGIRR;LPL;HMOX1;AIF1;FOXP1
response to calcium ion (GO:0051592)	7/107	0.000258482	0.0885558	0	0	6.09155	50.3204	CPNE8;KCNIP2;CPNE7;CAV1;HPCA;PLCG2;RYR3

### Sheet: SCN_M4_GOBP
Term	Overlap	P.value	Adjusted.P.value	Old.P.value	Old.Adjusted.P.value	Odds.Ratio	Combined.Score	Genes
mesonephros development (GO:0001823)	4/11	7.81582e-05	0.0372658	0	0	24.6433	233.046	BMP4;OSR1;ZBTB16;BMP7
nephron tubule development (GO:0072080)	3/6	0.000225181	0.067104	0	0	43.0396	361.473	TFAP2B;OSR1;HNF1B

### Sheet: SCN_M5_GOBP
Term	Overlap	P.value	Adjusted.P.value	Old.P.value	Old.Adjusted.P.value	Odds.Ratio	Combined.Score	Genes
glucose homeostasis (GO:0042593)	2/86	0.00267377	0.0558361	0	0	29.6101	175.418	NR1D1;ADIPOR2
positive regulation of autophagy (GO:0010508)	2/90	0.00292357	0.0558361	0	0	28.2585	164.887	PLEKHF1;DCN
amine transport (GO:0015837)	1/5	0.00449229	0.0558361	0	0	293.794	1588.07	AQP9
regulation of astrocyte activation (GO:0061888)	1/5	0.00449229	0.0558361	0	0	293.794	1588.07	NR1D1
regulation of circadian sleep/wake cycle (GO:0042749)	1/5	0.00449229	0.0558361	0	0	293.794	1588.07	NR1D1
positive regulation of mitochondrial depolarization (GO:0051901)	1/5	0.00449229	0.0558361	0	0	293.794	1588.07	DCN
negative regulation of astrocyte differentiation (GO:0048712)	1/6	0.00538847	0.0558361	0	0	235.024	1227.64	NR1D1
adiponectin-activated signaling pathway (GO:0033211)	1/6	0.00538847	0.0558361	0	0	235.024	1227.64	ADIPOR2
purine nucleobase transport (GO:0006863)	1/6	0.00538847	0.0558361	0	0	235.024	1227.64	AQP9
regulation of type B pancreatic cell proliferation (GO:0061469)	1/6	0.00538847	0.0558361	0	0	235.024	1227.64	NR1D1
vesicle localization (GO:0051648)	1/6	0.00538847	0.0558361	0	0	235.024	1227.64	MYO1A
regulation of digestive system process (GO:0044058)	1/6	0.00538847	0.0558361	0	0	235.024	1227.64	SGK1
negative regulation of amyloid precursor protein biosynthetic process (GO:0042985)	1/6	0.00538847	0.0558361	0	0	235.024	1227.64	ITM2A
muscle contraction (GO:0006936)	2/129	0.00590304	0.0558361	0	0	19.5423	100.297	MYH11;MYL9
adenylate cyclase-activating dopamine receptor signaling pathway (GO:0007191)	1/7	0.00628388	0.0558361	0	0	195.843	992.879	GNAL
regulation by virus of viral protein levels in host cell (GO:0046719)	1/7	0.00628388	0.0558361	0	0	195.843	992.879	IFIT1
glycerol transport (GO:0015793)	1/7	0.00628388	0.0558361	0	0	195.843	992.879	AQP9
vascular wound healing (GO:0061042)	1/7	0.00628388	0.0558361	0	0	195.843	992.879	ADIPOR2
positive regulation of membrane depolarization (GO:1904181)	1/7	0.00628388	0.0558361	0	0	195.843	992.879	DCN
positive regulation of cellular catabolic process (GO:0031331)	2/141	0.00701219	0.0558361	0	0	17.8444	88.5102	PLEKHF1;DCN
skeletal myofibril assembly (GO:0014866)	1/8	0.00717853	0.0558361	0	0	167.857	828.654	MYH11
positive regulation of steroid biosynthetic process (GO:0010893)	1/8	0.00717853	0.0558361	0	0	167.857	828.654	NR1D1
negative regulation of microglial cell activation (GO:1903979)	1/8	0.00717853	0.0558361	0	0	167.857	828.654	NR1D1
water homeostasis (GO:0030104)	1/8	0.00717853	0.0558361	0	0	167.857	828.654	AQP9
elastic fiber assembly (GO:0048251)	1/8	0.00717853	0.0558361	0	0	167.857	828.654	MYH11
regulation of helicase activity (GO:0051095)	1/9	0.00807242	0.0558361	0	0	146.868	707.8	IFIT1
negative regulation of glycoprotein biosynthetic process (GO:0010561)	1/9	0.00807242	0.0558361	0	0	146.868	707.8	ITM2A
response to leptin (GO:0044321)	1/9	0.00807242	0.0558361	0	0	146.868	707.8	NR1D1
response to type I interferon (GO:0034340)	1/9	0.00807242	0.0558361	0	0	146.868	707.8	IFIT1
negative regulation of toll-like receptor 4 signaling pathway (GO:0034144)	1/10	0.00896555	0.0558361	0	0	130.542	615.425	NR1D1
negative regulation of vascular endothelial growth factor signaling pathway (GO:1900747)	1/10	0.00896555	0.0558361	0	0	130.542	615.425	DCN
regulation of bile acid biosynthetic process (GO:0070857)	1/10	0.00896555	0.0558361	0	0	130.542	615.425	NR1D1
angiogenesis involved in wound healing (GO:0060055)	1/11	0.00985792	0.0558361	0	0	117.482	542.707	ADIPOR2
regulation of amyloid precursor protein biosynthetic process (GO:0042984)	1/11	0.00985792	0.0558361	0	0	117.482	542.707	ITM2A
regulation of mitochondrial depolarization (GO:0051900)	1/11	0.00985792	0.0558361	0	0	117.482	542.707	DCN
negative regulation of cellular response to vascular endothelial growth factor stimulus (GO:1902548)	1/12	0.0107495	0.0558361	0	0	106.797	484.098	DCN
dermatan sulfate biosynthetic process (GO:0030208)	1/12	0.0107495	0.0558361	0	0	106.797	484.098	DCN
regulation of muscle system process (GO:0090257)	1/12	0.0107495	0.0558361	0	0	106.797	484.098	MYL9
polyol transport (GO:0015791)	1/12	0.0107495	0.0558361	0	0	106.797	484.098	AQP9
lipid oxidation (GO:0034440)	1/13	0.0116404	0.0558361	0	0	97.8922	435.941	ADIPOR2
chondroitin sulfate catabolic process (GO:0030207)	1/13	0.0116404	0.0558361	0	0	97.8922	435.941	DCN
glucan biosynthetic process (GO:0009250)	1/13	0.0116404	0.0558361	0	0	97.8922	435.941	NR1D1
glycogen biosynthetic process (GO:0005978)	1/13	0.0116404	0.0558361	0	0	97.8922	435.941	NR1D1
dermatan sulfate metabolic process (GO:0030205)	1/13	0.0116404	0.0558361	0	0	97.8922	435.941	DCN
positive regulation of transporter activity (GO:0032411)	1/13	0.0116404	0.0558361	0	0	97.8922	435.941	SGK1
cardiac cell development (GO:0055006)	1/13	0.0116404	0.0558361	0	0	97.8922	435.941	MYH11
smooth muscle contraction (GO:0006939)	1/14	0.0125305	0.0558361	0	0	90.3575	395.729	MYH11
negative regulation of cell activation (GO:0050866)	1/14	0.0125305	0.0558361	0	0	90.3575	395.729	NR1D1
antiviral innate immune response (GO:0140374)	1/14	0.0125305	0.0558361	0	0	90.3575	395.729	IFIT1
renal absorption (GO:0070293)	1/14	0.0125305	0.0558361	0	0	90.3575	395.729	SGK1
carbohydrate transport (GO:0008643)	1/14	0.0125305	0.0558361	0	0	90.3575	395.729	AQP9
negative regulation of neuroinflammatory response (GO:0150079)	1/14	0.0125305	0.0558361	0	0	90.3575	395.729	NR1D1
cellular response to exogenous dsRNA (GO:0071360)	1/15	0.0134198	0.0558361	0	0	83.8992	361.691	IFIT1
regulation of secretion (GO:0051046)	1/15	0.0134198	0.0558361	0	0	83.8992	361.691	SGK1
regulation of microglial cell activation (GO:1903978)	1/15	0.0134198	0.0558361	0	0	83.8992	361.691	NR1D1
dermatan sulfate proteoglycan biosynthetic process (GO:0050651)	1/15	0.0134198	0.0558361	0	0	83.8992	361.691	DCN
negative regulation of macrophage activation (GO:0043031)	1/16	0.0143084	0.0584888	0	0	78.302	332.541	NR1D1
negative regulation of ATPase activity (GO:0032780)	1/17	0.0151962	0.0590138	0	0	73.4044	307.323	IFIT1
regulation of fatty acid metabolic process (GO:0019217)	1/18	0.0160833	0.0590138	0	0	69.083	285.311	ADIPOR2
fluid transport (GO:0042044)	1/18	0.0160833	0.0590138	0	0	69.083	285.311	AQP9
water transport (GO:0006833)	1/18	0.0160833	0.0590138	0	0	69.083	285.311	AQP9
cellular response to dsRNA (GO:0071359)	1/18	0.0160833	0.0590138	0	0	69.083	285.311	IFIT1
long-term memory (GO:0007616)	1/19	0.0169696	0.0590138	0	0	65.2418	265.947	SGK1
regulation of vascular endothelial growth factor signaling pathway (GO:1900746)	1/19	0.0169696	0.0590138	0	0	65.2418	265.947	DCN
regulation of neuroinflammatory response (GO:0150077)	1/19	0.0169696	0.0590138	0	0	65.2418	265.947	NR1D1
vesicle transport along actin filament (GO:0030050)	1/19	0.0169696	0.0590138	0	0	65.2418	265.947	MYO1A
positive regulation of mitochondrial fission (GO:0090141)	1/19	0.0169696	0.0590138	0	0	65.2418	265.947	DCN
actin filament-based transport (GO:0099515)	1/21	0.01874	0.0623775	0	0	58.7118	233.502	MYO1A
chondroitin sulfate biosynthetic process (GO:0030206)	1/21	0.01874	0.0623775	0	0	58.7118	233.502	DCN
regulation of toll-like receptor 4 signaling pathway (GO:0034143)	1/23	0.0205074	0.0663641	0	0	53.369	207.444	NR1D1
triglyceride catabolic process (GO:0019433)	1/23	0.0205074	0.0663641	0	0	53.369	207.444	FABP7
extracellular matrix assembly (GO:0085029)	1/24	0.0213899	0.0664514	0	0	51.046	196.264	MYH11
cardiac muscle cell development (GO:0055013)	1/24	0.0213899	0.0664514	0	0	51.046	196.264	MYH11
cardiac muscle cell differentiation (GO:0055007)	1/24	0.0213899	0.0664514	0	0	51.046	196.264	MYH11
regulation of mitochondrial fission (GO:0090140)	1/25	0.0222717	0.0682804	0	0	48.9167	186.1	DCN
negative regulation of catalytic activity (GO:0043086)	1/27	0.0240331	0.0716623	0	0	45.1493	168.331	IFIT1
chondroitin sulfate proteoglycan biosynthetic process (GO:0050650)	1/27	0.0240331	0.0716623	0	0	45.1493	168.331	DCN
regulation of insulin secretion involved in cellular response to glucose stimulus (GO:0061178)	1/28	0.0249126	0.0716623	0	0	43.4749	160.526	NR1D1
glycogen metabolic process (GO:0005977)	1/28	0.0249126	0.0716623	0	0	43.4749	160.526	NR1D1
regulation of muscle contraction (GO:0006937)	1/28	0.0249126	0.0716623	0	0	43.4749	160.526	MYL9
regulation of fatty acid biosynthetic process (GO:0042304)	1/29	0.0257914	0.0724025	0	0	41.9202	153.332	ADIPOR2
positive regulation of viral genome replication (GO:0045070)	1/29	0.0257914	0.0724025	0	0	41.9202	153.332	IFIT1
chondroitin sulfate metabolic process (GO:0030204)	1/30	0.0266695	0.0739761	0	0	40.4726	146.682	DCN
cellular response to cAMP (GO:0071320)	1/31	0.0275468	0.0755107	0	0	39.1216	140.52	AQP9
regulation of cellular biosynthetic process (GO:0031326)	1/32	0.0284234	0.0770075	0	0	37.8577	134.794	ADIPOR2
muscle cell development (GO:0055001)	1/33	0.0292992	0.078468	0	0	36.6728	129.462	MYH11
protein destabilization (GO:0031648)	1/34	0.0301743	0.0786339	0	0	35.5597	124.486	NR1D1
acylglycerol catabolic process (GO:0046464)	1/35	0.0310486	0.0786339	0	0	34.5121	119.833	FABP7
negative regulation of epithelial cell migration (GO:0010633)	1/35	0.0310486	0.0786339	0	0	34.5121	119.833	DCN
regulation of lipid biosynthetic process (GO:0046890)	1/35	0.0310486	0.0786339	0	0	34.5121	119.833	ADIPOR2
response to exogenous dsRNA (GO:0043330)	1/35	0.0310486	0.0786339	0	0	34.5121	119.833	IFIT1
negative regulation of toll-like receptor signaling pathway (GO:0034122)	1/36	0.0319222	0.0791262	0	0	33.5244	115.473	NR1D1
platelet aggregation (GO:0070527)	1/36	0.0319222	0.0791262	0	0	33.5244	115.473	MYL9
negative regulation of endothelial cell migration (GO:0010596)	1/38	0.0336671	0.0808705	0	0	31.7091	107.533	DCN
response to cAMP (GO:0051591)	1/38	0.0336671	0.0808705	0	0	31.7091	107.533	AQP9
vesicle cytoskeletal trafficking (GO:0099518)	1/39	0.0345385	0.0816863	0	0	30.8731	103.909	MYO1A
sulfur compound catabolic process (GO:0044273)	1/40	0.0354091	0.0816863	0	0	30.0799	100.491	DCN
negative regulation of I-kappaB kinase/NF-kappaB signaling (GO:0043124)	1/40	0.0354091	0.0816863	0	0	30.0799	100.491	NR1D1
organic hydroxy compound transport (GO:0015850)	1/40	0.0354091	0.0816863	0	0	30.0799	100.491	AQP9
endosome organization (GO:0007032)	1/41	0.0362789	0.0828725	0	0	29.3265	97.2618	PLEKHF1
cellular glucose homeostasis (GO:0001678)	1/43	0.0380165	0.0859984	0	0	27.9272	91.3145	NR1D1
homotypic cell-cell adhesion (GO:0034109)	1/44	0.0388841	0.086649	0	0	27.2763	88.5709	MYL9
vesicle organization (GO:0016050)	1/46	0.0406172	0.0892812	0	0	26.0614	83.4895	PLEKHF1
negative regulation of cold-induced thermogenesis (GO:0120163)	1/47	0.0414826	0.0903313	0	0	25.4936	81.1329	NR1D1
regulation of cellular localization (GO:0060341)	1/49	0.0432113	0.0932243	0	0	24.4289	76.7472	NR1D1
sensory perception (GO:0007600)	1/51	0.044937	0.096058	0	0	23.4494	72.7517	GNAL
plasma membrane bounded cell projection morphogenesis (GO:0120039)	1/52	0.0457987	0.09701	0	0	22.9885	70.8849	SGK1
positive regulation of macroautophagy (GO:0016239)	1/53	0.0466598	0.0979434	0	0	22.5452	69.0983	DCN
negative regulation of viral genome replication (GO:0045071)	1/54	0.04752	0.0979838	0	0	22.1188	67.3871	IFIT1
regulation of megakaryocyte differentiation (GO:0045652)	1/54	0.04752	0.0979838	0	0	22.1188	67.3871	MYL9
triglyceride metabolic process (GO:0006641)	1/55	0.0483796	0.0988811	0	0	21.7081	65.7467	FABP7
glycosaminoglycan catabolic process (GO:0006027)	1/56	0.0492384	0.0989013	0	0	21.3123	64.1731	DCN
negative regulation of metabolic process (GO:0009892)	1/56	0.0492384	0.0989013	0	0	21.3123	64.1731	NR1D1
carboxylic acid transport (GO:0046942)	1/57	0.0500965	0.0997648	0	0	20.9307	62.6623	AQP9
