## Supplementary material for "Mice with humanized livers reveal the involvement of hepatocyte circadian clocks in rhythmic behavior and physiology": Table S5

### Sheet: ARC_M2_GOMF
Term	Overlap	P.value	Adjusted.P.value	Old.P.value	Old.Adjusted.P.value	Odds.Ratio	Combined.Score	Genes
bioactive lipid receptor activity (GO:0045125)	2/9	0.000146264	0.0106773	0	0	146.168	1290.68	LPAR4;GPR6

### Sheet: ARC_M3_GOMF
Term	Overlap	P.value	Adjusted.P.value	Old.P.value	Old.Adjusted.P.value	Odds.Ratio	Combined.Score	Genes
sodium:proton antiporter activity (GO:0015385)	2/12	0.00154994	0.0863474	0	0	41.0124	265.331	SLC9A3;SLC9B2
monovalent cation:proton antiporter activity (GO:0005451)	2/13	0.00182585	0.0863474	0	0	37.2821	235.09	SLC9A3;SLC9B2
metal ion:proton antiporter activity (GO:0051139)	2/14	0.0021233	0.0863474	0	0	34.1735	210.331	SLC9A3;SLC9B2

### Sheet: ARC_M4_GOMF
Term	Overlap	P.value	Adjusted.P.value	Old.P.value	Old.Adjusted.P.value	Odds.Ratio	Combined.Score	Genes
transcription corepressor binding (GO:0001222)	4/29	0.000182303	0.0417474	0	0	16.3109	140.434	PER2;PER1;ZBTB16;NR1D1
